# Genomic and Chemical Diversity of Commercially Available Industrial Hemp Accessions

**DOI:** 10.1101/2021.03.17.435786

**Authors:** Matthew S. Johnson, Jason G. Wallace

**Affiliations:** Institute of Plant Breeding, Genetics, and Genomics, University of Georgia, Athens, Georgia, USA; Department of Crop & Soil Sciences, University of Georgia, Athens, Georgia, USA

## Abstract

High consumer demand for cannabidiol (CBD) has made industrial hemp (*Cannabis sativa*) an extremely high-value crop. However, high demand has resulted in the industry developing faster than the research, resulting in the sale of many hemp accessions with inconsistent performance and chemical profiles. To determine the genetic and phenotypic consistency in available CBD hemp varieties, we obtained seed or clones from 22 different named accessions. Genotypes (~48,000 SNPs) and chemical profiles (% CBD and THC by dry weight) were determined for up to 8 plants per accession. Many accessions--including several with the same name--showed little consistency either genetically or chemically. Most seed-grown accessions deviated significantly from their purported levels of CBD and THC based on the supplied certificates of analysis. Several also showed evidence of an active tetrahydrocannabinolic acid (THCa) synthase gene, leading to unacceptably high levels of THC in female flowers. We conclude that the current market for CBD-hemp varieties is highly unreliable, making many purchases risky for growers. We suggest options for addressing these issues, such using unique names and developing seed and plant certification programs to ensure the availability of high-quality, verified planting materials.
