## Supplemental Table 2 for "Genomic and Chemical Diversity of Commercially Available Industrial Hemp Accessions"

PlantName	ID	Plot_number	CBD_percent	THC_percent	CBD_THC_ratio	above_THC_limit
Abacus_Early_Bird	HDGS_5	5	7.23	0.39	18.5	Yes
Abacus_Early_Bird	HDGS_29	29	4.7	0.28	16.8
Abacus_Early_Bird	HDGS_53	53	4.3	0.24	17.9
Abacus_Early_Bird	HDGS_75	75	7.09	0.36	19.7	Yes
Abacus_Early_Bird	HDGS_99	99	7.85	0.39	20.1	Yes
Abacus_Early_Bird	HDGS_121	121	5.14	0.24	21.4
Abacus_Early_Bird	HDGS_165	165	4.66	0.22	21.2
Abacus_Early_Bird	HDGS_180	180	4.96	0.27	18.4
Abacus_Early_Bird_2.0	HDGS_15	15	6.37	0.36	17.7	Yes
Abacus_Early_Bird_2.0	HDGS_35	35	5.3	0.3	17.7
Abacus_Early_Bird_2.0	HDGS_70	70	8.56	0.44	19.5	Yes
Abacus_Early_Bird_2.0	HDGS_86	86	5.09	0.28	18.2
Abacus_Early_Bird_2.0	HDGS_97	97	5.33	0.28	19.0
Abacus_Early_Bird_2.0	HDGS_169	169	6.16	0.31	19.9	Yes
AbacusxBB#1	HDGS_7	7	0.82	0.83	1.0	Yes
AbacusxBB#1	HDGS_25	25	1.28	1.49	0.9	Yes
AbacusxBB#1	HDGS_58	58	0.18	0	NA
AbacusxBB#1	HDGS_89	89	6.82	0.36	18.9	Yes
AbacusxBB#1	HDGS_107	107	0.74	0	NA
AbacusxBB#1	HDGS_136	136	0.32	0	NA
AbacusxBB#1	HDGS_145	145	15.56	0.72	21.6	Yes
AbacusxBB#1	HDGS_187	187	3.45	11.08	0.3	Yes
Baox	HDGS_11	11	10.27	0.52	19.8	Yes
Baox	HDGS_77	77	4	4.05	1.0	Yes
Baox	HDGS_112	112	6.56	0.34	19.3	Yes
Baox	HDGS_140	140	8.59	0.42	20.5	Yes
Baox	HDGS_157	157	9.7	0.45	21.6	Yes
Baox	HDGS_181	181	9.22	0.46	20.0	Yes
BaoxSP_07	HDGS_6	6	10.11	0.53	19.1	Yes
BaoxSP_07	HDGS_31	31	12.66	0.64	19.8	Yes
BaoxSP_07	HDGS_63	63	12.3	0.59	20.8	Yes
BaoxSP_07	HDGS_82	82	9.08	0.46	19.7	Yes
BaoxSP_07	HDGS_102	102	13.05	0.62	21.0	Yes
BaoxSP_07	HDGS_131	131	12.48	0.49	25.5	Yes
BaoxSP_07	HDGS_148	148	11.6	0.54	21.5	Yes
BaoxSP_07	HDGS_173	173	11.64	0.54	21.6	Yes
Berry_Blossom	HDGS_48	48	4.88	0.18	27.1
Berry_Blossom	HDGS_61	61	6.94	0.27	25.7
Berry_Blossom	HDGS_90	90	2.84	0.13	21.8
Berry_Blossom	HDGS_109	109	7.53	0.36	20.9	Yes
Berry_Blossom	HDGS_123	123	0.14	0	NA
Berry_Blossom	HDGS_149	149	5.17	4.72	1.1	Yes
Berry_Blossom	HDGS_175	175	0.19	0	NA
BHWH_Chinese_Fiber_Hemp	HDGS_18	18	0	0.2	0.0
BHWH_Chinese_Fiber_Hemp	HDGS_46	46	0	0.66	0.0	Yes
BHWH_Chinese_Fiber_Hemp	HDGS_93	93	0	0.46	0.0	Yes
BHWH_Chinese_Fiber_Hemp	HDGS_108	108	0	0.45	0.0	Yes
BHWH_Chinese_Fiber_Hemp	HDGS_127	127	0	0.15	0.0
BHWH_Chinese_Fiber_Hemp	HDGS_186	186	0.28	0.27	1.0
BHWH_For_Fiber	HDGS_9	9	0	0.68	0.0	Yes
BHWH_For_Fiber	HDGS_68	68	0	0.34	0.0	Yes
BHWH_For_Fiber	HDGS_191	191	0	0.6	0.0	Yes
C4	HDGS_21	21	0.92	0	NA
C4	HDGS_32	32	3.45	0.14	24.6
C4	HDGS_49	49	5.63	0.22	25.6
C4	HDGS_137	137	4.08	0.16	25.5
C4	HDGS_150	150	1.57	0	NA
C4xBB#1	HDGS_22	22	2.36	0.12	19.7
C4xBB#1	HDGS_41	41	2.13	0.1	21.3
C4xBB#1	HDGS_66	66	3.47	0.14	24.8
C4xBB#1	HDGS_87	87	5.88	0.23	25.6
C4xBB#1	HDGS_114	114	8.01	0.33	24.3	Yes
C4xBB#1	HDGS_141	141	3.56	0.15	23.7
C4xBB#1	HDGS_154	154	3.29	0.13	25.3
C4xBB#1	HDGS_190	190	2.63	0.11	23.9
Chardonnay	HDGS_12	12	15.76	0.73	21.6	Yes
Chardonnay	HDGS_42	42	7.03	5.41	1.3	Yes
Chardonnay	HDGS_72	72	12.51	0.62	20.2	Yes
Chardonnay	HDGS_91	91	10.94	0.53	20.6	Yes
Chardonnay	HDGS_106	106	9.81	0.48	20.4	Yes
Chardonnay	HDGS_124	124	11.21	0.55	20.4	Yes
Chardonnay	HDGS_152	152	10.56	0.49	21.6	Yes
Chardonnay	HDGS_176	176	10.8	0.53	20.4	Yes
Cherry_original	HDGS_3	3	0.19	0	NA
Cherry_original	HDGS_34	34	3.99	0.17	23.5
Cherry_original	HDGS_57	57	5.65	0.25	22.6
Cherry_original	HDGS_78	78	0	0	NA
Cherry_original	HDGS_98	98	0.22	0	NA
Cherry_original	HDGS_129	129	2.82	0.12	23.5
Cherry_original	HDGS_147	147	2.03	0.09	22.6
Cherry_original	HDGS_185	185	0.14	0	NA
Cherry_Wine	HDGS_24	24	1.79	0.1	17.9
Cherry_Wine	HDGS_52	52	8.63	5.21	1.7	Yes
Cherry_Wine	HDGS_85	85	5.38	0.22	24.5
Cherry_Wine	HDGS_122	122	12.58	0.59	21.3	Yes
Cherry_Wine	HDGS_166	166	6.17	0.33	18.7	Yes
Cherry_Wine	HDGS_174	174	4.99	2.85	1.8	Yes
Cherry/Wu	HDGS_13	13	10.81	0.54	20.0	Yes
Cherry/Wu	HDGS_43	43	12.8	0.62	20.6	Yes
Cherry/Wu	HDGS_54	54	9.08	0.47	19.3	Yes
Cherry/Wu	HDGS_95	95	13.46	0.61	22.1	Yes
Cherry/Wu	HDGS_101	101	15.46	0.69	22.4	Yes
Cherry/Wu	HDGS_135	135	12.96	0.6	21.6	Yes
Cherry/Wu	HDGS_158	158	10.05	0.47	21.4	Yes
GF_BHWH	HDGS_163	163	1.93	0	NA
Ka'uXX	HDGS_2	2	0	0.69	0.0	Yes
Ka'uXX	HDGS_50	50	9.97	0.5	19.9	Yes
Ka'uXX	HDGS_105	105	10.29	0.48	21.4	Yes
Ka'uXX	HDGS_130	130	8.18	0.31	26.4	Yes
Ka'uXXX	HDGS_37	37	0.65	0.36	1.8	Yes
Ka'uXXX	HDGS_59	59	0	1.56	0.0	Yes
Ka'uXXX	HDGS_143	143	0	2.57	0.0	Yes
Ka'uXXX	HDGS_156	156	0	2.7	0.0	Yes
LifterSP_01	HDGS_8	8	12.23	0.61	20.0	Yes
LifterSP_01	HDGS_26	26	16.66	0.79	21.1	Yes
LifterSP_01	HDGS_67	67	10.89	0.53	20.5	Yes
LifterSP_01	HDGS_79	79	9.86	0.47	21.0	Yes
LifterSP_01	HDGS_116	116	10.51	0.49	21.4	Yes
LifterSP_01	HDGS_125	125	11.16	0.52	21.5	Yes
LifterSP_01	HDGS_164	164	11.09	0.52	21.3	Yes
LifterSP_01	HDGS_188	188	9.84	0.46	21.4	Yes
Oregon_Melon	HDGS_19	19	4.83	0.28	17.3
Oregon_Melon	HDGS_40	40	6.85	0.37	18.5	Yes
Oregon_Melon	HDGS_62	62	4.06	0.17	23.9
Oregon_Melon	HDGS_80	80	4.63	0.17	27.2
Oregon_Melon	HDGS_138	138	2.59	4.37	0.6	Yes
Oregon_Melon	HDGS_179	179	3.88	0.14	27.7
Otto	HDGS_16	16	1.87	0.11	17.0
Otto	HDGS_33	33	9.05	0.45	20.1	Yes
Otto	HDGS_69	69	11.38	0.54	21.1	Yes
Otto	HDGS_92	92	9.5	0.5	19.0	Yes
Otto	HDGS_117	117	11.41	0.56	20.4	Yes
Otto	HDGS_142	142	13.13	0.65	20.2	Yes
Otto	HDGS_160	160	9.44	0.48	19.7	Yes
Otto	HDGS_182	182	11.48	0.53	21.7	Yes
Otto_II	HDGS_36	36	2.99	1.77	1.7	Yes
Otto_II	HDGS_83	83	5.64	4.41	1.3	Yes
Otto_II	HDGS_104	104	13.98	0.67	20.9	Yes
Otto_II	HDGS_132	132	9.43	0.45	21.0	Yes
Otto_II	HDGS_155	155	5.87	0.21	28.0
Otto_II	HDGS_171	171	9.06	0.35	25.9	Yes
Wife	HDGS_4	4	1.49	1.58	0.9	Yes
Wife	HDGS_47	47	8.69	0.51	17.0	Yes
Wife	HDGS_74	74	3.95	0.16	24.7
Wife	HDGS_126	126	0.92	0.93	1.0	Yes
Wife	HDGS_167	167	1.63	1.29	1.3	Yes
Wife	HDGS_172	172	11.86	0.58	20.4	Yes
